# YAP1 is a key regulator of EWS::FLI1-dependent malignant transformation upon IGF-1 mediated reprogramming of bone mesenchymal stem cells

**DOI:** 10.1101/2024.07.15.603565

**Authors:** Rahil Noorizadeh, Barbara Sax, Tahereh Javaheri, Branka Radic Sarikas, Valerie Fock, Maximilian Kauer, Aleksandr Bykov, Veveeyan Suresh, Michaela Schlederer, Lukas Kenner, Gerhard Weber, Wolfgang Mikulits, Florian Halbritter, Richard Moriggl, Heinrich Kovar

## Abstract

Ewing sarcoma (EwS) is an aggressive cancer of adolescents in need of effective treatments. Insulin like growth factor (IGF) 1 was previously reported an autocrine growth factor for EwS, but only 10% of patients responded to IGF-1 receptor blockade. Although presumed to originate from mesenchymal progenitors during bone development, targeting of the EwS driver oncogene *EWS::FLI1* to the mesenchymal lineage in a conditional mouse model did not result in tumor formation but led to skeletal malformations and perinatal death. We report that transient exposure to IGF-1 concentrations mimicking serum levels during puberty reprogrammed limb-derived mesenchymal cells of *EWS::FLI1*-mutant mice to stable transformation and tumorigenicity. We identified a modular mechanism of IGF-1-driven tumor promotion in the early steps of EwS pathogenesis, in which Yap1 plays a central role. Pharmacologic Yap1/Tead inhibition reversed the transformed phenotype of EWS::FLI1 expressing cells. Our data provide a rationale for combined IGF-1R and YAP/TEAD inhibition in the treatment of EwS patients.

**Graphical Abstract:** 
