## Supplementary Table 1 for "YAP1 is a key regulator of EWS::FLI1-dependent malignant transformation upon IGF-1 mediated reprogramming of bone mesenchymal stem cells"

### Sheet: S1 Dataset overview
Table S1. Overview of RNA-seq and ATAC-seq datasets used in this study
RNA-seq
mouse ID	sample_name	genotype	sample_group	treatment	xeno	read_type	batch	flowcell	M Seqs	% GC	% Dups	Error rate	% Mapped	5'-3' bias
#2	S_108618_TGTACGCATTCTCATA	EFPrx1	EF	none	none	single	B	CE5B6ANXX	19.8	0.49	0.624	0.0028	0.899	0.89
#2	S_108619_ATTGATTCTCTGTGAT	EFPrx1	EF	none	none	single	B	CE5B6ANXX	17.2	0.49	0.611	0.0027	0.9	0.88
#2	S_108620_CTGACTCACCGAACTT	EFPrx1	hr	IGF1	none	single	B	CE5B6ANXX	17.1	0.49	0.612	0.0027	0.897	0.82
#2	S_108621_GAGCATTCGTCTAACA	EFPrx1	hr	IGF1	none	single	B	CE5B6ANXX	21.3	0.49	0.624	0.0026	0.897	0.81
#2	S_108622_GGATATTCGACGCCAT	EFPrx1	hr	IGF1	none	single	B	CE5B6ANXX	19.9	0.5	0.657	0.0027	0.863	0.91
#2	S_108623_TTCATAAGGCCAATGT	EFPrx1	hr	IGF1	none	single	B	CE5B6ANXX	20.3	0.5	0.66	0.0029	0.863	0.91
#2	S_108624_GGTGCCGACCAACGTC	EFPrx1	ha	IGF1	none	single	B	CE5B6ANXX	22.9	0.49	0.569	0.003	0.927	0.82
#2	S_108625_CGCTTCTTGTAGATAA	EFPrx1	ha	IGF1	none	single	B	CE5B6ANXX	21.5	0.5	0.617	0.0029	0.91	0.78
#6	S_202_unmapped	C.B-17/IcrHsd-Prkcdscid	MSC	none	none	single	A	C4W0JACXX	29.4	0.49	0.609	0.0017	0.974	0.87
#3	S_219_unmapped	EFPrx1	EFPrx1MSCLC	none	none	single	A	C4W0JACXX	20.1	0.49	0.555	0.0018	0.973	0.86
#2	S_221_unmapped	EFPrx1	EFPrx1MSCLC	none	none	single	A	C4W0JACXX	22.8	0.49	0.552	0.0019	0.975	0.91
#4	S_225_unmapped	EFPrx1	EFPrx1MSCLC	none	none	single	A	C4W0JACXX	17.8	0.48	0.541	0.0017	0.976	0.9
#5	S_229_unmapped	EFPrx1	EFPrx1MSCLC	none	none	single	A	C4W0JACXX	31.9	0.48	0.593	0.0018	0.964	0.94
#7	S_234_WT_unmapped	C.B-17/IcrHsd-Prkcdscid	MSC	none	none	single	A	C4W0JACXX	17.2	0.49	0.635	0.002	0.969	0.7
#8	S_237_WT_unmapped	C.B-17/IcrHsd-Prkcdscid	MSC	none	none	single	A	C4W0JACXX	17.1	0.49	0.613	0.0019	0.969	0.7
Metrics (output of nf-core/rnaseq):
M Seqs	Total Sequences (millions), from FASTQC
% GC	Average % GC Content, from FASTQC
% Dups	% Duplicate Reads, from FASTQC
Error rate	Error rate: mismatches (NM) / bases mapped (CIGAR), from Samtools
% Mapped	% Mapped Reads, from Samtools
5'-3' bias	5'-3' bias, from Qualimap
ATAC-seq
mouse ID	sample_name	genotype	sample_group	treatment	xeno	read_type	batch	flowcell	total_size	PBC1	PBC2	NRF	FRiP	tss_score
parental	S_203_0_S92258	Prx1-Cre	Wt	none	no	single	B	BSF_1013_HLY2WBBXY	13806291	0.84	7.6	0.65	0.331958	17.9
#1	S_220_0_S92269	EFPrx1	EF	none	no	single	B	BSF_1013_HLY2WBBXY	12488954	0.89	10.47	0.76	0.233927	14.8
#1	S_220_1_S55114	EFPrx1	EF	none	no	single	A	BSF_0654_H7YWYBBXY	9950558	0.88	9.5	0.77	0.209213	14.6
#1	S_220_IGF1_S92259	EFPrx1	EF_IGF1	IGF1-hr	no	single	B	BSF_1013_HLY2WBBXY	22255989	0.79	6.84	0.54	0.278803	12.5
#2	S_221_0_S92260	EFPrx1	EF	none	no	single	B	BSF_1013_HLY2WBBXY	18461103	0.78	5.98	0.54	0.325463	14.7
#2	S_221_1_S55112	EFPrx1	EF	none	no	single	A	BSF_0654_H7YWYBBXY	7309573	0.91	11.42	0.82	0.116575	11.2
#2	S_221_IGF1_S92267	EFPrx1	EF_IGF1	IGF1-hr	no	single	B	BSF_1013_HLY2WBBXY	19566648	0.8	6.56	0.58	0.294878	14.3
#2	S_221_IGF1_xeno_S92264	EFPrx1	EF_IGF1_xeno	IGF1-hr	xeno	single	B	BSF_1013_HLY2WBBXY	21723621	0.85	7.92	0.67	0.185706	15.3
Wt_unt	WT_2_1_S55111	C.B-17/IcrHsd-Prkcdscid	Wt	none	no	single	A	BSF_0654_H7YWYBBXY	20344032	0.86	8.18	0.71	0.218098	12.8
Wt_IGF1	BM_IGF1_S92268	C.B-17/IcrHsd-Prkcdscid	Wt_IGF1	IGF1	no	single	B	BSF_1013_HLY2WBBXY	13126644	0.86	8.33	0.72	0.296013	14.4
Wt_unt	BM_unt_S92270	C.B-17/IcrHsd-Prkcdscid	Wt	none	no	single	B	BSF_1013_HLY2WBBXY	7463190	0.87	8.58	0.75	0.239894	12.7
Metrics (output of PEPATAC, explanations: https://www.encodeproject.org/data-standards/terms):
total_size	Total number of sequenced reads
PBC1	PCR Bottlenecking Coefficient 1
PBC2	PCR Bottlenecking Coefficient 2
NRF	Non-Redundant Fraction
FRiP	Fraction of reads in peaks
tss_score	read depth at TSS / read depth in flanking regions
